# Janus effect of glucocorticoids on differentiation of muscle fibro/adipogenic progenitors

**DOI:** 10.1101/581363

**Authors:** Andrea Cerquone Perpetuini, Alessio Reggio, Mauro Cerretani, Giulio Giuliani, Marisabella Santoriello, Roberta Stefanelli, Alessandro Palma, Steven Harper, Luisa Castagnoli, Alberto Bresciani, Gianni Cesareni

## Abstract

Muscle resident fibro-adipogenic progenitors (FAPs), support muscle regeneration by releasing cytokines that stimulate the differentiation of myogenic stem cells. However, in non-physiological contexts (myopathies, atrophy, aging) FAPs cause fibrotic and fat infiltrations that impair muscle function. We set out to perform a fluorescence microscopy-based screening to identify compounds that perturb the differentiation trajectories of these multipotent stem cells. From a primary screen of 1120 FDA/EMA approved drugs, we identified 34 compounds as potential inhibitors of adipogenic differentiation of FAPs isolated from the murine model (mdx) of Duchenne muscular dystrophy (DMD). The hit list from this screen was surprisingly enriched with compounds from the glucocorticoid (GCs) chemical class, drugs that are known to promote adipogenesis in vitro and in vivo. To shed light on these data, three GCs identified in our screening efforts were characterized by different approaches. We found that like dexamethasone, budesonide inhibits adipogenesis induced by insulin in subconfluent FAPs. However, both drugs have a proadipogenic impact when the adipogenic mix contains factors that increase the concentration of cAMP. Gene expression analysis demonstrated that treatment with glucocorticoids induces the transcription of Gilz/Tsc22d3, an inhibitor of the adipogenic master regulator PPARγ, only in anti-adipogenic conditions. Additionally, alongside their anti-adipogenic effect, GCs are shown to promote terminal differentiation of satellite cells. Both the anti-adipogenic and pro-myogenic effects are mediated by the glucocorticoid receptor and are not observed in the presence of receptor inhibitors. Steroid administration currently represents the standard treatment for DMD patients, the rationale being based on their anti-inflammatory effects. The findings presented here offer new insights on additional glucocorticoid effects on muscle stem cells that may affect muscle homeostasis and physiology.
