## Supplementary material for "Janus effect of glucocorticoids on differentiation of muscle fibro/adipogenic progenitors": Table S2

### Sheet: Sheet1
Gene_Symbol	Control_3	Control_1	Control_2	Budsonide_3	Budesonide_1	Budsonide_2	Student's t-test Significant B_C	-Log Student's t-test p-value B_C	Student's t-test q-value B_C	log2 Fold Change (Bud/Con)
Ccl9	7.2605	7.03837	5.64674	2.96347	2.69599	3.10601	+	2.70037	0.01325	-3.72671
Pfkfb3	5.73037	5.67638	5.17513	2.96347	2.43296	0.526069	+	2.02135	0.049439	-3.55312
Cxcl5	9.16707	8.92035	8.37034	6.51885	4.88362	4.60881	+	2.25406	0.0355315	-3.48216
Gfra1	6.07211	5.86641	4.15543	1.5509	2.22651	2.39506	+	2.12881	0.0440593	-3.30716
Il1rl1	6.21237	5.54195	5.24983	2.54844	1.69599	2.84398	+	2.74938	0.012186	-3.30524
Angptl4	6.62059	6.4261	6.4138	3.2854	3.04963	3.46074	+	4.71696	0	-3.22157
Alpl	6.28188	6.75942	5.38922	3.54967	2.61353	2.74416	+	2.51118	0.0214795	-3.17439
Pde4b	4.8268	4.24336	3.26754	1.5509	1.11103	0.526069	+	2.30603	0.0341132	-3.0499
Tgfbi	7.11562	6.926	5.97957	4.05137	3.52607	3.52105	+	2.78688	0.0141333	-2.97423
Col23a1	3.45681	3.76977	3.11603	0.963474	0.111031	1.25701	+	2.61447	0.0202985	-2.67036
Arsi	5.70542	5.55367	4.80426	2.54844	3.11103	2.63691	+	2.852	0.0119091	-2.58899
Aldh1a2	5.88362	5.35438	5.15583	3.77189	2.22651	2.63691	+	2.14517	0.0465306	-2.58617
Elfn1	4.15785	3.30012	3.70155	1.5509	1.33342	0.526069	+	2.53574	0.0227342	-2.58304
Apln	5.87234	5.22882	4.75328	2.77189	2.33342	3.10601	+	2.53099	0.02355	-2.54771
Piezo2	5.54473	5.74927	5.79155	2.77189	3.22651	3.46074	+	3.52464	0.00836364	-2.54214
Lmx1a	3.57289	3.12267	3.03386	0.963474	0.847997	0.526069	+	3.50372	0.0154286	-2.46396
Cpxm1	6.18527	6.37434	6.18468	2.96347	4.16993	4.29425	+	2.32522	0.0359016	-2.43888
Mest	6.1299	5.88509	5.8166	3.66448	3.95233	2.93734	+	2.80686	0.0136	-2.42581
Arl4c	4.95977	4.64386	5.43796	2.96347	2.22651	2.63691	+	2.80516	0.0133571	-2.4049
Arhgef19	4.04265	3.92125	3.75382	2.28688	1.52607	0.933573	+	2.35755	0.0355556	-2.32373
Itga11	5.1014	5.34092	4.94626	2.54844	2.774	3.10601	+	3.51375	0.0144	-2.32004
Ptn	6.03232	6.9034	7.18458	4.13422	4.61353	4.66448	+	2.35596	0.0363252	-2.23602
Angptl2	6.82667	7.09138	6.77913	5.42358	4.33342	4.42828	+	2.41019	0.0352143	-2.17064
Kif26b	5.62732	5.9305	5.853	3.77189	3.61353	3.52105	+	4.3053	0.0184	-2.16812
Epha4	4.26454	4.76924	4.853	2.28688	3.04963	2.39506	+	2.61636	0.0226988	-2.05173
Ptgfr	6.86679	7.05485	6.27705	5.21218	4.33342	4.60881	+	2.34687	0.0415385	-2.01476
Chst11	4.12019	3.55336	3.99096	2.28688	1.9855	1.52105	+	2.65016	0.0229756	-1.95702
St3gal5	6.22997	6.14649	6.34713	4.9644	3.69599	4.22188	+	2.19405	0.0488434	-1.94711
Plppr3	5.87234	5.72874	5.23151	3.66448	3.43296	4.02414	+	2.73641	0.0227568	-1.90367
Tmem26	5.06221	5.02592	4.53107	3.42358	2.774	2.74416	+	2.60132	0.0283441	-1.89249
Rnf150	5.67976	5.54195	5.07553	3.66448	3.38405	3.58015	+	3.14814	0.0137895	-1.88952
Il4ra	10.1768	10.206	10.1354	8.61883	8.08428	8.14843	+	3.43044	0.0128	-1.88888
Ptger4	5.88362	5.53045	5.11603	3.54967	3.65535	3.74416	+	2.90471	0.0142373	-1.86031
Megf6	3.62761	4.1235	3.90014	1.96347	2.22651	1.93734	+	3.3794	0.0147143	-1.84131
Gpr39	5.91695	5.86641	5.75355	3.87086	4.28096	4.10685	+	3.786	0.0135	-1.75942
Maz	3.04264	2.29866	2.854	0.963474	1.11103	0.933573	+	2.77622	0.0218701	-1.72907
Tmem138	3.12101	3.40735	3.19377	1.96347	1.11103	1.52105	+	2.55263	0.0348411	-1.70886
Pxylp1	6.78529	7.32409	6.91193	5.71918	5.1981	5.0027	+	2.49627	0.0353388	-1.70044
Chsy1	9.02348	8.60237	8.26134	7.0935	7.05723	6.65764	+	2.5362	0.0349027	-1.69294
Podnl1	5.50176	6.03408	5.91193	3.77189	4.38405	4.25852	+	2.61347	0.0279208	-1.67777
Igf1	8.24313	8.2198	8.34279	6.7057	6.96463	6.19397	+	2.69954	0.0218462	-1.64714
Emilin1	6.26472	6.10727	6.05463	4.82222	4.774	3.9364	+	2.28505	0.0496646	-1.63134
Mme	5.80323	6.0995	6.30378	4.21179	4.61353	4.55152	+	2.95948	0.016375	-1.60989
Abtb2	2.68032	3.18428	3.11603	1.5509	1.69599	0.933573	+	2.32211	0.0477161	-1.60006
Aqp1	5.73037	6.2791	5.45385	3.9644	4.38405	4.39575	+	2.30136	0.0500494	-1.57304
Gab1	3.12101	2.9222	3.19377	1.5509	1.33342	1.74416	+	3.36217	0.0141622	-1.53617
Tmem2	6.70529	6.93499	6.96855	5.63663	5.33307	5.06566	+	2.93145	0.0210435	-1.52449
Tmtc4	4.15785	4.24336	4.03386	2.77189	2.774	2.39506	+	3.36583	0.0134359	-1.49805
Prickle2	5.86121	6.0995	5.67412	4.54905	4.19849	4.39575	+	3.14386	0.0128966	-1.49718
Cdc6	2.57289	2.59932	2.26903	0.963474	1.11103	0.933573	+	3.612	0.0137333	-1.47772
C1qtnf6	7.3482	7.50343	7.15563	5.74551	6.08044	5.76951	+	3.24529	0.0146667	-1.4706
Col16a1	8.63401	8.71201	8.83798	7.50335	7.30067	7.07093	+	3.31369	0.0135319	-1.43635
Rai2	6.23879	6.34784	6.27705	5.17353	4.57046	4.95884	+	2.82223	0.0277474	-1.38695
Nfatc1	4.19456	3.99186	3.94579	2.54844	2.9855	2.52105	+	2.88921	0.0216552	-1.35908
Igsf10	4.8268	4.68706	4.80426	3.2854	3.65535	3.39643	+	3.45046	0.0124762	-1.32698
Pcnx3	6.88923	7.17702	6.75995	5.74551	5.75462	5.39609	+	2.81009	0.0287843	-1.31
Fam19a5	3.12101	2.99277	3.19377	1.96347	1.69599	1.74416	+	3.67706	0.0154118	-1.30131
Nxn	8.57633	8.66566	8.46385	7.0935	7.14057	7.60184	+	2.7684	0.0345185	-1.28997
Wwp2	7.07211	7.2032	6.71438	5.96417	5.71562	5.52137	+	2.53881	0.0460142	-1.26285
Dpysl3	9.28501	9.12606	8.70939	7.82839	7.68825	7.82833	+	2.6766	0.0403125	-1.2585
Rgs4	4.33199	4.43229	4.5008	3.13422	3.52607	2.84398	+	2.45201	0.0497423	-1.2536
Adamts4	6.05246	5.98322	5.84097	4.60822	4.71589	4.81916	+	3.85602	0.0169032	-1.24446
B4galt3	5.24755	5.41988	5.26828	3.77189	4.25399	4.22188	+	2.76268	0.0352542	-1.22932
Sncaip	4.0018	4.35473	4.26828	2.96347	3.28096	2.74416	+	2.52106	0.0480526	-1.21208
Spcs3	2.45681	2.40599	2.53107	1.5509	1.11103	1.25701	+	3.00215	0.0274583	-1.15831
Tln2	8.38223	8.62194	8.24079	7.23093	7.51167	7.22197	+	2.76559	0.0428702	-1.09346
Hcfc2	4.87234	4.66562	4.64674	3.77189	3.61353	3.58015	+	3.48502	0.0169032	-1.07304
Gm28151	1.67807	1.9222	1.94486	0.963474	0.847997	0.526069	+	2.62199	0.0474103	-1.0692
Tmem268	4.45746	4.35473	4.70099	3.66448	3.43296	3.39643	+	2.79134	0.0464526	-1.00644
Tnk2	4.36457	4.40667	4.37226	3.2854	3.33342	3.52105	+	3.7847	0.0131228	-1.00121
Spry2	6.19436	5.97453	6.03364	5.24944	4.96901	5.0027	+	3.07816	0.0338909	-0.993792
Mmp2	8.33802	8.22709	8.32773	7.38206	7.33002	7.21267	+	4.06346	0.0127805	-0.989364
Ankrd50	6.08194	6.12309	6.09592	5.24944	5.03386	5.10643	+	3.94482	0.0143846	-0.970402
Maged1	8.65381	8.67504	8.9292	7.82839	7.74746	7.8849	+	3.18314	0.0342018	-0.932434
Plxdc2	7.79429	7.51246	7.76315	6.71905	6.74497	6.91958	+	2.91911	0.0447448	-0.895434
Apol6	6.13914	6.06717	5.91193	5.28614	5.12557	5.12639	+	3.25619	0.034958	-0.860044
Vangl2	5.66676	5.59962	5.40565	4.60822	4.67582	4.81916	+	2.99118	0.0450556	-0.856278
Trib2	6.12039	6.22168	6.19417	5.45615	5.34589	5.2765	+	3.76639	0.0221647	-0.819235
Slc41a2	5.77926	5.8475	5.779	5.00854	4.96901	4.98094	+	5.23661	0.0158788	-0.815753
Sipa1l1	5.54473	5.67638	5.60437	6.37365	6.34607	6.39592	+	4.32269	0.02	0.763386
Six1	5.91695	6.00899	6.12619	6.90665	6.87012	6.80684	+	3.63552	0.0209333	0.843825
Ezh1	5.58676	5.77952	5.71425	6.56407	6.5089	6.5947	+	3.81215	0.0220845	0.862381
Slc7a6os	3.91648	3.64386	3.94579	4.77136	4.71589	4.81916	+	3.12373	0.0352696	0.933427
Cd34	6.15785	6.32066	6.46972	7.33923	7.10329	7.34172	+	2.85492	0.0463429	0.945331
Scn2a	3.39643	3.30012	3.58976	4.35685	4.28096	4.52168	+	3.00478	0.0406299	0.957721
Zhx3	6.16712	6.12309	5.88874	6.90665	6.97292	7.22197	+	2.78142	0.0460822	0.9742
Mxi1	4.51602	4.55398	4.82883	5.63663	5.67553	5.81916	+	3.16871	0.0214091	1.0775
Rsph9	2.68032	2.40599	2.40599	3.54967	3.52607	3.69153	+	3.31521	0.0217778	1.09165
Prdx6	8.67013	8.5494	8.26134	9.45605	9.68192	9.64819	+	2.84888	0.036736	1.10177
Thsd7a	8.28184	8.46838	8.20124	9.27933	9.2965	9.72688	+	2.59112	0.048026	1.11709
Pxmp2	2.87184	2.848	3.11603	4.28614	3.848	4.06609	+	2.73692	0.0425455	1.12145
Rhoj	7.35623	7.23984	7.28161	8.69891	8.27067	8.30506	+	2.87826	0.0345965	1.13232
C530043K16Rik	5.13914	5.27202	5.28614	6.17373	6.26059	6.69139	+	2.62459	0.0456901	1.1428
Sox5	3.51601	2.9222	3.11603	4.28614	4.38405	4.39575	+	2.55564	0.0476821	1.17056
Grina	7.08194	7.14262	7.385	8.21684	8.25375	8.72931	+	2.49523	0.0502893	1.19679
Ssh2	6.24755	6.192	6.20359	7.11395	7.46834	7.66107	+	2.76064	0.0360323	1.20007
Ak3	4.93876	4.78921	4.64674	6.30396	5.76421	5.93664	+	2.59243	0.0457842	1.21004
Rin3	2.04264	2.50589	2.26903	3.66448	3.22651	3.58015	+	2.52138	0.048	1.21786
Nupr1	6.90593	6.88959	6.93487	7.85294	8.30884	8.23573	+	2.99977	0.0211685	1.22237
Gm44834	3.04264	3.30012	2.854	4.13422	4.22651	4.66448	+	2.44269	0.049975	1.27615
Procr	5.36422	5.05918	5.11603	6.7324	6.33967	6.3203	+	2.84604	0.0284848	1.28431
Gm36962	0.871844	0.918386	0.948601	1.96347	2.43296	2.39506	+	3.05031	0.0207429	1.35089
Rock2	8.57633	8.38746	8.40769	9.47594	9.75887	10.2352	+	2.39847	0.0486835	1.36617
Hp	8.68303	9.04251	8.43605	9.90082	10.1415	10.2985	+	2.56696	0.0418605	1.39307
Arl4a	3.19377	2.9222	3.70155	4.71918	4.75489	4.58014	+	2.41656	0.0474899	1.41223
Dkk2	4.51602	4.57713	5.05485	6.09339	6.09571	6.25852	+	2.8805	0.0232593	1.43321
Galnt17	4.0018	3.92125	4.07553	5.13422	5.26716	5.91385	+	2.37764	0.0471083	1.43888
Klf13	5.26491	5.56529	5.3726	6.80967	6.84323	6.87909	+	4.05093	0.012	1.44306
Nr1h3	2.68032	2.99277	2.53107	4.13422	4.16993	4.25852	+	3.30115	0.0138261	1.45283
Arhgap6	3.26454	3.80941	3.853	5.3565	4.90111	5.06566	+	2.49697	0.0422256	1.46544
Lgalsl	3.8268	3.35473	3.80426	5.3906	5.0955	4.91361	+	2.68208	0.0293981	1.4713
Crispld2	5.81506	6.29297	5.91193	7.58624	7.69578	7.23573	+	2.76036	0.0280426	1.49926
Map3k6	2.45681	2.59932	3.03386	4.54905	4.01792	4.02414	+	2.42933	0.0461159	1.50038
Add3	5.61383	5.50653	5.64674	7.0517	7.06889	7.16531	+	4.971	0.0153333	1.50627
Kcnab1	2.33056	2.59932	2.40599	4.13422	3.88362	3.89045	+	3.72918	0.00981818	1.52414
Gab3	3.33199	3.80941	3.40599	5.05181	4.93546	5.32876	+	2.9634	0.0161231	1.58954
2900005J15Rik	1.19535	0.918386	0.948601	2.54844	2.69599	2.74416	+	3.99988	0.0166154	1.64209
Prss23	5.17632	4.76924	5.32121	6.51885	6.81583	7.02934	+	2.80643	0.0221579	1.69908
Slc1a5	5.93852	5.55367	6.33842	7.95286	7.54821	7.52896	+	2.54672	0.0344381	1.73314
Postn	7.82953	7.98111	8.28605	10.1626	9.84721	9.33421	+	2.49709	0.0349655	1.74912
Hmgn5	5.93852	5.45746	5.13586	7.0935	7.43271	7.29847	+	2.65151	0.0227391	1.76428
Ablim1	3.04264	2.40599	2.854	4.66448	4.67582	4.32912	+	2.90206	0.0171803	1.78893
Sparcl1	5.83819	6.02592	6.51602	7.86505	7.73044	8.16053	+	2.77371	0.0224533	1.79196
Cp	3.95977	3.50589	4.40531	5.63663	5.68566	5.95884	+	2.53401	0.03	1.80338
Id4	5.67976	5.41988	5.48543	7.10371	7.39309	7.60184	+	3.4408	0.0152593	1.83786
Mt1	8.14624	8.29481	7.93487	10.337	9.74804	9.84793	+	3.04163	0.01272	1.85237
Col4a1	6.18527	5.49442	5.96855	7.77156	7.43871	8.02137	+	2.66599	0.021907	1.86113
Deptor	5.1014	5.45746	6.04418	7.2588	7.44468	7.51396	+	2.55429	0.0282	1.87147
Dtna	3.62761	3.45812	3.94579	5.82222	5.49153	5.55121	+	3.42355	0.013913	1.94448
Mitf	4.0018	3.35473	3.94579	5.79701	5.59186	5.85549	+	3.06008	0.0131	1.98068
Stim1	5.29866	5.66562	6.27705	7.9472	7.70079	7.56955	+	2.54116	0.0271753	1.99207
Khk	2.45681	2.29866	2.53107	4.42358	3.9855	4.8674	+	2.78783	0.0158788	1.99665
Cyth3	5.45746	5.83794	5.5008	7.0517	7.54821	8.31375	+	2.20944	0.0483399	2.03915
Vit	2.04264	1.40599	2.11769	3.66448	4.19849	3.98094	+	2.80237	0.0174667	2.09253
Mt2	9.58498	9.71915	9.15198	12.0931	11.5651	11.1761	+	2.59447	0.0224286	2.1261
Gramd1b	4.0018	4.40667	4.77926	6.19298	6.31379	7.10643	+	2.38006	0.0346667	2.14182
Gdap10	1.19535	0.918386	1.26903	3.66448	3.22651	2.93734	+	3.08732	0.0149714	2.14852
Alpk3	2.45681	1.18269	1.53107	3.77189	3.81147	4.25852	+	2.24795	0.0443881	2.22377
Fmo1	2.19535	2.50589	3.46989	5.24944	5.22612	4.52168	+	2.1361	0.0491394	2.27537
Dusp14	0.454176	0.604071	0.536053	3.54967	2.61353	2.63691	+	2.81876	0.0138519	2.40194
Adarb1	1.67807	0.604071	0.536053	3.77189	3.16993	3.10601	+	2.31631	0.0382222	2.40988
Glul	5.51633	4.92172	5.75355	8.33923	7.61861	7.47573	+	2.57077	0.0230256	2.41399
Prrg3	2.95977	2.18587	3.26754	5.63663	5.25361	4.81916	+	2.43555	0.0287755	2.43207
Fam46c	0.871844	0.918386	0.536053	3.66448	2.9855	3.25852	+	3.40106	0.0127059	2.52741
Nmb	1.87184	1.59932	2.11769	5.09339	4.04963	4.39575	+	2.8278	0.0129796	2.64997
Itgbl1	2.87184	1.9222	3.40599	5.94158	5.35861	4.89093	+	2.13418	0.0478108	2.66369
Sult5a1	2.57289	3.35473	3.64616	5.84674	5.90087	5.86716	+	2.94996	0.0145556	2.68033
Vldlr	2.78031	2.40599	2.75275	5.48768	5.25361	5.36282	+	4.40752	0.023	2.72169
Snta1	4.23036	4.30012	4.87676	7.3651	7.08428	7.26294	+	3.63402	0.0115	2.76836
Mchr1	1.87184	2.06005	2.26903	4.35685	5.0492	5.24031	+	3.18967	0.0108	2.81514
Dpf1	0.454176	2.18587	1.53107	3.9644	4.04963	4.71809	+	2.15958	0.0460294	2.85367
Serpina3c	1.45943	0.604071	1.26903	4.66448	4.04963	3.46074	+	2.61153	0.0166349	2.94744
Scara5	4.91695	5.38094	5.76633	8.08311	8.6409	8.21267	+	3.23853	0.0113684	2.95748
Rasgrp2	1.87184	2.68706	1.75275	4.21179	5.35861	6.13627	+	2.11321	0.0453706	3.13167
Ace	2.33056	2.40599	1.94486	6.03034	5.61324	5.29425	+	3.73685	0.0131429	3.41881
Dpep1	8.18304	8.53325	8.9292	11.4318	11.9932	12.5843	+	3.01988	0.0123077	3.45461
Eva1c	0.454176	1.9222	0.536053	4.35685	4.30743	4.63692	+	2.68402	0.0141132	3.46292
Wnk4	1.19535	2.06005	1.94486	4.91839	5.59186	5.14609	+	3.31411	0.00766667	3.48536
Ndrg2	5.42694	6.21432	6.46189	9.3565	9.61397	9.73257	+	3.35936	0.0092	3.5333				13.9288
Ramp2	5.50176	5.65478	5.51602	8.74227	9.29815	9.26857	+	4.3408	0	3.54548
Hspb7	3.45681	2.59932	2.64616	6.7057	6.00158	7.22651	+	2.9391	0.0142069	3.74383
Tsc22d3	3.62761	3.18428	3.94579	8.02486	7.43271	6.71136	+	3.00925	0.0133333	3.80375
Ctla2a	0.871844	0.918386	0.948601	6.50335	4.57046	5.10643	+	2.83024	0.016375	4.48047
Fmo2	1.45943	0.189034	1.75275	5.71918	5.23993	6.04505	+	2.97744	0.0102857	4.53432
Map7d2	1.19535	0.918386	0.948601	6.07275	6.27407	5.53636	+	4.50456	0	4.94028
Aldh1a1	1.45943	1.18269	2.94673	7.55666	7.14057	7.27193	+	3.20373	0.0102222	5.4601
